# Effects of culture conditions on morphology and growth of *Linderina macrospora* (*Kickxellomycotina*, *Kickxellales*)

**DOI:** 10.64898/2026.07.30.741699

**Authors:** Tomohiko Ri, Teruhisa Masaki, Yousuke Degawa

## Abstract

The obscure life histories of many kickxellalean genera remain a bottleneck for comprehensive taxon sampling and phylogenetic reconstruction of the order. While *Kickxellales* has long been regarded as saprobes inhabiting soil or dung, the discovery of “amphibious fungi” such as *Unguispora*, which exhibits dimorphic growth between the animal gut and feces, suggests a cryptic gut-dwelling stage within these genera. Given its phylogenetic proximity to *Unguispora*, ecophysiological traits of *Linderina* were investigated to evaluate its potential association with the animal gut. Two isolates of *L. macrospora* were obtained from Japanese soil, representing the first record of this species in Japan. Physiological assays revealed that the optimal temperature for both vegetative growth and sporulation was 25–30 °C. Furthermore, comparative growth assays on different media demonstrated that sporocladium abundance per sporangiophore is sensitive to nutrient availability, and nutrient-poor media were determined to be the most suitable for evaluating morphological characterization. Under anaerobic, nutrient-rich conditions which are known to induce yeast-like growth in *Unguispora*, sporangiospores of *L. macrospora* produce arthrospores. Although marked morphological plasticity was observed during the arthrospore formation, the occurrence of yeast-like unicellular proliferation suggests a potential relationship with the animal gut. Additionally, vegetative growth and sporulation were markedly inhibited by white light exposure; notably, a lethal effect on growth was observed during incubation at 20 °C, indicating that the natural niche of the species is restricted to light-shielded environments. Our findings will help to elucidate the cryptic life cycles and evolutionary trajectories within *Kickxellales*.
