## Supplemental Table 1 for "Effects of culture conditions on morphology and growth of *Linderina macrospora* (*Kickxellomycotina*, *Kickxellales*)"

### Sheet: Sheet1
Supplementaly table 1. Species used in the phylogenetic analyses and their GenBank accession numbers.
Species	Isolate/straina	Nuc rDNA 18Sb	Nuc rDNA 28Sb	Nuc rDNA ITSb
Kickxellales
Coemansia aciculifera	HTS2502	JQ004922	JN982934	JN942676
Coemansia aciculifera	KYK00188	AB287979	AB287993
Coemansia aciculifera	RSA477		KT231794	KT231795
Coemansia aurea	NRRL-2810 [T]	AF007541	AF031068
Coemansia biformis	BCRC 34381 [T]	KC286506	KC286505	KC286507
Coemansia biformis	BCRC 34779	KT231796	KT231797	KT231798
Coemansia braziliensis	NRRL-1566	AF007532	AF031069	KF848850
Coemansia furcata	BCRC 34182	JQ004923	JN982933	JN942677
Coemansia furcata	KYK00137	AB287980	AB287994
Coemansia furcata	SMLS0103		KT231799	KT231800
Coemansia helicoidea	BCRC 34200	KT231801	KT231802	KT231803
Coemansia helicoidea	BCRC 34780 [T]	KC286509	KC286508	KC286510
Coemansia interrupta	BCRC 34489	JQ004921	JN982932	JN942674
Coemansia javaensis	NBRC 105413 [T]	AB295426	AB295426	AB295426
Coemansia mojavensis	BCRC 34202 [T]	KT231804	KT231805	KT231806
Coemansia pectinata	BCRC 34299	JN009793	JN009792	JN942678
Coemansia pectinata	IMI142377	JN009796	JN009795	JN009797
Coemansia pennisetoides	BCRC 34192 [T]	KC286512	KC286511	KC286513
Coemansia pennisetoides	HTS1201	KT231807	KT231808	KT231809
Coemansia reversa	NRRL-1564	AF007533	AF031067	AY997039
Coemansia spiralis	IMI158114	KC286504	KC254723
Coemansia umbellata	BCRC 34882 [T]	KC503963	KC503962	KC503964
Coemansia umbellata	NRRL-3115	KT231810	KT231811	KT231812
Dipsacomyces acuminosporus	NRRL-2925 [T]			KF848852
Kickxella alabastrina	NRRL-2693			KF848851
Kickxella asiatica	BCRC 34628	JN009790	JN009789	JN009791
Kickxella asiatica	NBRC 102546	AB287982	AB287996
Kickxella asiatica	NBRC 105413 [T]	AB295424		AB295425
Linderina macrospora	BCRC 31802	JQ004924	GU138617	JN942679
Linderina macrospora	BCRC 34427		GU045302	HQ542919
Linderina macrospora	CBS 375.66 [T]		MH870467	MH858831
Linderina macrospora	ID05-F0180	AB295427	AB295427	AB295427
Linderina macrospora	ID05-F0214	AB295428	AB295428	AB295428
Linderina macrospora	NBRC 116291	PZ418801	PZ425532	PZ418799
Linderina macrospora	NBRC 116292	PZ418802	PZ425533	PZ418800
Linderina pennispora	ATCC 12442 [T]		OL739378	OL739378
Linderina pennispora	BCRC 34168	KT231813	FJ517544	HQ542918
Linderina pennispora	ID06-F0278		AB295429
Linderina pennispora	NRRL-3781	AF007538	KF848902	KF848854
Martensiomyces pterosporus	NRRL-2642 [T]	AF007539	AF031066	KF848853
Myconymphaea yatsukahoi	NBRC 100467 [T]	AB287984	AB287998
Pinnaticoemansia coronantispora	NBRC 100470 [T]	AB287986	AB288000
Unguispora grylli	NBRC 116287	PQ481183	PQ481187	PQ481191
Unguispora grylli	NBRC 116288	PQ481184	PQ481188	PQ481192
Unguispora grylli	NBRC 116289 [T]	PQ481185	PQ481189	PQ481193
Unguispora grylli	NBRC 116290	PQ481186	PQ481190	PQ481194
Unguispora rhaphidophoridarum	NBRC 114905	OK632440	OK632444
Unguispora rhaphidophoridarum	NBRC 114906 [T]	OK632441	OK632445	PZ433250
Unguispora rhaphidophoridarum	NBRC 114907	OK632442	OK632446
Orphellales
Orphella dalhousiensis	NS-34-W16	DQ322626	DQ273830	AY997068
Orphella haysii	RMBL-68-3	MG845401	MG845406
Orphella pseudohiemalis	OR-14-W25A	MG845403	MG845408
a[T] = ex-holotype strain.
bNew accession numbers obtained from this study are in bold.
